# Cell cycle follows “pause and play” mechanism in environment stress recovery in diverse plant species

**DOI:** 10.1101/2025.04.02.646900

**Authors:** Olivia S. Hazelwood, Kamryn A. Diehl, Vicky Hollenbeck, Dustin Herb, Joseph P. Gallagher, M. Arif Ashraf

**Affiliations:** Department of Botany, University of British Columbia, Vancouver, BC, Canada; Forage Seed and Cereal Research Unit, United States Department of Agriculture, Corvallis, OR, USA

**Keywords:** Abiotic stress, Stress recovery, Cell cycle, AlphaFold, Plant development, Root growth

## Abstract

Changes to organismal growth induced by environmental stress are orchestrated at the cellular level. These periods of stress may be followed by recovery periods, when plants have the opportunity to return to normal growth conditions. However, the cell cycle mechanisms underlying recovery are poorly understood. We tested the cell cycle regulation in roots during control, stress, and recovery period for salt, osmotic, cold, and heat stresses using *Arabidopsis thaliana*, *Brachypodium distachyon* and *Lolium multiflorum*. During the salt and cold stress conditions, the cell cycle pauses at gap phase and is released from gap phase during stress recovery, which depends on CDKA;1 and ICK1. Cold stress and recovery, which specifically relies on cell division, follows a conserved “pause and play” mechanism of cell cycle.

---

Environmental stresses, such as salinity, drought, cold, and heat, alter plant growth and development (*1*, *2*). Plant growth is a combination of cell division, cell elongation, and cell differentiation (*3*, *4*). The reduction in growth during environmental stress response alters either the cell division, cell elongation, or both (*4*, *5*). How distinct environmental stresses target either cell division or elongation is still being unraveled. Furthermore, stress adaptation relies not only on survival during the stress period, but also on a plant’s capacity to recover after stress conditions. Plant growth during stress and stress recovery is orchestrated at the cellular level and manifests at the tissue and organ level. Cell cycle regulators control the cellular circuits important for both cell division and elongation and switch between these core functions and integrating environmental cues (*6*). A comparative genetics and cell biology approach for a wide range of environmental stresses and recovery could illustrate a fundamental mechanism important for plant adaptation, and, more broadly, an adaptive stress response for organisms. This understanding of stress response and recovery will allow us to connect the cellular regulators to the plant phenotypes they control.
