## Supplementary material for "Cell cycle follows “pause and play” mechanism in environment stress recovery in diverse plant species": Supplemental_Table1.xlsx

### Sheet: Sheet1
Supplementary Table 1: RNA-seq library read counts and statistics
Sample	Treatment	Trimmed Read Pairs	Mapped Reads	Exonic	Exonic %	Intronic	Intronic %	Intergenic	Intergenic %
AA1	Control	23952730	45276330	43070337	95.1277	2066487	4.56417	139506	0.308121
AA10	Control Recovery	25819753	48768634	46253876	94.8435	2369319	4.85828	145439	0.298222
AA11	Salt Recovery	27966810	53134785	50579309	95.1906	2410120	4.53586	145356	0.273561
AA12	Osmotic Recovery	26807685	50991063	48521378	95.1566	2326126	4.56183	143559	0.281538
AA13	Control	27675648	52380839	49992558	95.4405	2250160	4.29577	138121	0.263686
AA14	Salt Stress	22230791	42458740	40517592	95.4282	1828637	4.30686	112511	0.264989
AA15	Osmotic Stress	29810801	56300350	53498420	95.0232	2640593	4.69019	161337	0.286565
AA16	Control Recovery	22247903	42036114	39783595	94.6415	2107308	5.01309	145211	0.345443
AA17	Salt Recovery	23358768	44359284	42121345	94.955	2103007	4.74085	134932	0.30418
AA18	Osmotic Recovery	23229147	43959928	41819820	95.1317	2017179	4.58868	122929	0.279639
AA19	Temp. Control	37492937	69555039	64394250	92.5803	4794354	6.89289	366435	0.526827
AA2	Salt Stress	22687471	43233981	41009716	94.8553	2095130	4.84603	129135	0.298689
AA20	Cold Stress	27222762	50682231	47210584	93.1502	3146775	6.20883	324872	0.640998
AA21	Heat Stress	25029660	43622816	40448393	92.723	2833051	6.49442	341372	0.782554
AA22	Temp. Control Recovery	31949333	59991307	55744013	92.9202	3888413	6.48163	358881	0.598222
AA23	Cold Recovery	30006561	54664836	50753688	92.8452	3547362	6.48929	363786	0.665484
AA24	Heat Recovery	27368661	48734959	45446812	93.253	2909693	5.97044	378454	0.776555
AA25	Temp. Control	23782226	42942941	39519032	92.0268	3066919	7.14185	356990	0.831312
AA26	Cold Stress	17310361	29988274	28164430	93.9181	1610696	5.37109	213148	0.710771
AA27	Heat Stress	44897855	84513259	78590145	92.9915	5451773	6.45079	471341	0.557712
AA28	Temp. Control Recovery	39503137	74208877	68469993	92.2666	5380153	7.25001	358731	0.483407
AA29	Cold Recovery	44358547	84659738	79001963	93.317	5288176	6.24639	369599	0.43657
AA3	Osmotic Stress	27544535	52343511	49905122	95.3416	2290979	4.37682	147410	0.28162
AA30	Heat Recovery	32503839	61605088	57591452	93.4849	3737027	6.0661	276609	0.449003
AA31	Temp. Control	34761156	64853293	60664452	93.5411	3798276	5.85672	390565	0.602228
AA32	Cold Stress	35901278	67322573	62254854	92.4725	4615950	6.85647	451769	0.671051
AA33	Heat Stress	33241990	61665950	57623225	93.4442	3617856	5.86686	424869	0.688985
AA34	Temp. Control Recovery	39350333	74135058	69244328	93.4029	4487200	6.05274	403530	0.544317
AA35	Cold Recovery	44771886	84286703	78460355	93.0875	5398865	6.40536	427483	0.507177
AA36	Heat Recovery	46369896	86719169	80810654	93.1866	5429976	6.26156	478539	0.551826
AA37	Control	23796944	44158885	41616461	94.2426	2259040	5.11571	283384	0.641737
AA38	Salt Stress	23648647	44346453	42026254	94.768	2107835	4.75311	212364	0.478875
AA39	Osmotic Stress	24384983	44721402	42004741	93.9254	2403302	5.37394	313359	0.700691
AA4	Control Recovery	28502617	53964363	51369813	95.1921	2451005	4.5419	143545	0.266
AA40	Control Recovery	24162717	44161414	41424935	93.8035	2416936	5.47296	319543	0.72358
AA41	Salt Recovery	32866063	61442554	57578036	93.7104	3518830	5.72702	345688	0.56262
AA42	Osmotic Recovery	4747354	8050719	7502179	93.1864	439932	5.46451	108608	1.34905
AA43	Temp. Control	24971985	46150183	43498420	94.2541	2353329	5.09928	298434	0.646658
AA44	Cold Stress	28750476	54059457	50943038	94.2352	2775910	5.13492	340509	0.629879
AA45	Heat Stress	29005145	52756792	49779950	94.3574	2596577	4.92179	380265	0.720789
AA46	Temp. Control Recovery	11945058	22098974	20838501	94.2962	1139945	5.15836	120528	0.545401
AA47	Cold Recovery	37414958	70268071	65576302	93.323	4380986	6.23468	310783	0.442282
AA48	Heat Recovery	37154466	68963975	64738701	93.8732	3866353	5.60634	358921	0.520447
AA5	Salt Recovery	33950395	64368205	61366512	95.3367	2832677	4.40074	169016	0.262577
AA6	Osmotic Recovery	24499303	46430699	44222672	95.2445	2084693	4.4899	123334	0.26563
AA7	Control	28939971	54980094	52406762	95.3195	2425165	4.41099	148167	0.269492
AA8	Salt Stress	20442324	38816535	37022808	95.379	1682069	4.33338	111658	0.287656
AA9	Osmotic Stress	23491190	44519885	42257600	94.9185	2136500	4.79898	125785	0.282537
