## Supplementary material for "Cell cycle follows “pause and play” mechanism in environment stress recovery in diverse plant species": Supplemental_Table3.xlsx

### Sheet: Sheet1
Primer	Sequence
ef1a_F	CTTGCTTTCACCCTTGGTGT
ef1a_R	TCCCTCGAATCCAGAGATTG
AtCDKA1_F	CGTGGAATTGCGTATTGCCACTCT
AtCDKA1_R	AGCAAGCTTCAGTGAGTTTGTGCG
AtICK1_F	AGCTACGGAGCCGGAGAATTGTTT
AtICK1_R	GTCGACGTTTCAGTGTCACCATCT
AtCYB1;1_F	TCCGATTCGAGCTAAACCCGGAAA
AtCYB1;1_R	CCACCTGTGGTGGCCAAATTTCTT
